# Selectivity profiles and substrate recognition of Rab phosphorylating kinases

**DOI:** 10.1101/2025.04.09.647999

**Authors:** Deep Chatterjee, Verena Dederer, Landon Vu Nguyen, Marcel Wendel, Kamal R Abdul Azeez, Swetha Mahesula, Florian Stengel, Samara Reck-Peterson, Sebastian Mathea

## Abstract

The Rab GTPase switch-2 region is a hotspot for post-translational modifications. Its phosphorylation can determine whether individuals develop Parkinson’s disease or not. Other modifications of the same region are catalysed by enzymes from bacterial pathogens when they infect human cells. Here, we profiled a set of kinases including LRRK1, LRRK2, DYRK1A, MST1, and TBK1 for their capability of phosphorylating Rab GTPases. We identified several novel kinase:Rab pairs, such as LRRK1:Rab43 and TBK1:Rab29. Further, we comprehensively assessed what makes a Rab GTPase a good kinase substrate, considering the Rab nucleotide binding state and the Rab primary sequence. In a systematic mutational study, Rab variants with modulated phosphorylation properties were established, leading to the identification of a LRRK2 recognition patch in the Rab α3 helix. A Glu to Arg exchange in that patch increased the phosphorylation 18-fold indicating that Rabs are suboptimal LRRK2 substrates. Given that this effect is also observed in a cellular model, we propose that our variants will be excellent tools for analysing the physiological function of Rab phosphorylation.
