## Supplementary material for "Selectivity profiles and substrate recognition of Rab phosphorylating kinases": Table S1

### Sheet: Rab panel
Name	Uniprot ID	N-terminus	C-terminus	MW (Da)	MW (Da)(cleaved)	ε (cleaved)	Plasmid	Protein Sequence
Rab1A	P62820	M1	G177	22105	20257.01	24535	pET28A-TEV	MHHHHHHSSGENLYFQGHMSSMNPEYDYLFKLLLIGDSGVGKSCLLLRFADDTYTESYISTIGVDFKIRTIELDGKTIKLQIWDTAGQERFRTITSSYYRGAHGIIVVYDVTDQESFNNVKQWLQEIDRYASENVNKLLVGNKCDLTTKKVVDYTTAKEFADSLGIPFLETSAKNATNVEQSFMTMAAEIKKRMG*
Rab2A	P61019	M1	K170	21966	19501.19	21430	pNIC28-Bsa4	MHHHHHHSSGVDLGTENLYFQSMAYAYLFKYIIIGDTGVGKSCLLLQFTDKRFQPVHDLTIGVEFGARMITIDGKQIKLQIWDTAGQESFRSITRSYYRGAAGALLVYDITRRDTFNHLTTWLEDARQHSNSNMVIMLIGNKSDLESRREVKKEEGEAFAREHGLIFMETSAKTASNVEEAFINTAKEIYEK
Rab3A	P20336	S15	A201	23946	21735.41	28545	pET28A-TEV	MGSSHHHHHHSSGENLYFQGHMSDQNFDYMFKILIIGNSSVGKTSFLFRYADDSFTPAFVSTVGIDFKVKTIYRNDKRIKLQIWDTAGQERYRTITTAYYRGAMGFILMYDITNEESFNAVQDWSTQIKTYSWDNAQVLLVGNKCDMEDERVVSSERGRQLADHLGFEFFEASAKDNINVKQTFERLVDVICEKMSESLDTADPAVTGA*
Rab5A	P20339	N15	N184	21787	19184.88	18575	pNIC28-Bsa4	MHHHHHHSSGVDLGTENLYFQSMGNKICQFKLVLLGESAVGKSSLVLRFVKGQFHEFQESTIGAAFLTQTVCLDDTTVKFEIWDTAGQERYHSLAPMYYRGAQAAIVVYDITNEESFARAKNWVKELQRQASPNIVIALSGNKADLANKRAVDFQEAQSYADDNSLLFMETSAKTSMNVNEIFMAIAKKLPKN
Rab7A	P51149	M1	N195	24817	22264.4	25565	pNIC28-Bsa4	MHHHHHHSSGVDLGTENLYFQSMTSRKKVLLKVIILGDSGVGKTSLMNQYVNKKFSNQYKATIGADFLTKEVMVDDRLVTMQIWDTAGQERFQALGVAFYRGADCCVLVFDVTAPNTFKTLDSWRDEFLIQASPRDPENFPFVVLGNKIDLENRQVATKRAQAWCYSKNNIPYFETSAKEAINVEQAFQTIARNALKQETEVELYNEFPEPIKLDKN
Rab7B	Q96AH8	M1	S190	23883	21672.03	27055	pET28A-TEV	MGSSHHHHHHSSGENLYFQGHMNPRKKVDLKLIIVGAIGVGKTSLLHQYVHKTFYEEYQTTLGASILSKIIILGDTTLKLQIWDTGGQERFRSMVSTFYKGSDGCILAFDVTDLESFEALDIWRGDVLAKIVPMEQSYPMVLLGNKIDLADRKVPQEVAQGWCREKDIPYFEVSAKNDINVVQAFEMLASRALSRYQSILENHLTESIKLS*
Rab8A	P61006	G6	K176	22193	19982.00	18575	pET28A-TEV	MGSSHHHHHHSSGENLYFQGHMDYLFKLLLIGDSGVGKTCVLFRFSEDAFNSTFISTIGIDFKIRTIELDGKRIKLQIWDTAGQERFRTITTAYYRGAMGIMLVYDITNEKSFDNIRNWIRNIEEHASADVEKMILGNKCDVNDKRQVSKERGEKLALDYGIKFMETSAKANINVENAFFTLARDIKAKMDKK*
Rab8B	Q92930	M1	K190	23977	21765.93	20065	pET28A-TEV	MGSSHHHHHHSSGENLYFQGHMAKTYDYLFKLLLIGDSGVGKTCLLFRFSEDAFNTTFISTIGIDFKIRTIELDGKKIKLQIWDTAGQERFRTITTAYYRGAMGIMLVYDITNEKSFDNIKNWIRNIEEHASSDVERMILGNKCDMNDKRQVSKERGEKLAIDYGIKFLETSAKSSANVEEAFFTLARDIMTKLNRKMNDSNSAGAGGPVK*
Rab9A	P51151	M1	L190	24031	21820.35	25565	pET28A-TEV	MGSSHHHHHHSSGENLYFQGHMAGKSSLFKVILLGDGGVGKSSLMNRYVTNKFDTQLFHTIGVEFLNKDLEVDGHFVTMQIWDTAGQERFRSLRTPFYRGSDCCLLTFSVDDSQSFQNLSNWKKEFIYYADVKEPESFPFVILGNKIDISERQVSTEEAQAWCRDNGDYPYFETSAKDATNVAAAFEEAVRRVLATEDRSDHLIQTDTVNL
Rab10	P61026	M1	V176	22481	20270	17086	pET28A-TEV	MGSSHHHHHHSSGENLYFQGHMAKKTYDLLFKLLLIGDSGVGKTCVLFRFSDDAFNTTFISTIGIDFKIKTVELQGKKIKLQIWDTAGQERFHTITTSYYRGAMGIMLVYDITNGKSFENISKWLRNIDEHANEDVERMLLGNKCDMDDKRVVPKGKGEQIAREHGIRFFETSAKANINIEKAFLTLAEDILRKTPV*
Rab11A	P62491	M1	V194	23959	21748.44	22920	pET28A-TEV	MGSSHHHHHHSSGENLYFQGHMGTRDDEYDYLFKVVLIGDSGVGKSNLLSRFTRNEFNLESKSTIGVEFATRSIQVDGKTIKAQIWDTAGQERYRAITSAYYRGAVGALLVYDIAKHLTYENVERWLKELRDHADSNIVIMLVGNKSDLRHLRAVPTDEARAFAEKNGLSFIETSALDSTNVEAAFQTILTEIYRIVSQKQMSDRRENDMS
Rab12	Q6IQ22	A39	M208	21691	19842.91	17210	pET28A-TEV	MGSSHHHHHHSSGENLYFQGHMADFKLQVIIIGSRGVGKTSLMERFTDDTFCEACKSTVGVDFKIKTVELRGKKIRLQIWDTAGQERFNSITSAYYRSAKGIILVYDITKKETFDDLPKWMKMIDKYASEDAELLLVGNKLDCETDREITRQQGEKFAQQITGMRFCEASAKDNFNVDEIFLKLVDDILKKM*
Rab13	P51153	M1	G179	22633	20422.45	18575	pET28A-TEV	MGSSHHHHHHSSGENLYFQGHMAKAYDHLFKLLLIGDSGVGKTCLIIRFAEDNFNNTYISTIGIDFKIRTVDIEGKKIKLQVWDTAGQERFKTITTAYYRGAMGIILVYDITDEKSFENIQNWMKSIKENASAGVERLLLGNKCDMEAKRKVQKEQADKLAREHGIRFFETSAKSSMNVDEAFSSLARDILLKSGGRRSG*
Rab15	P59190	M1	K197	25434	23223.31	24535	pET28A-TEV	MGSSHHHHHHSSGENLYFQGHMAKQYDVLFRLLLIGDSGVGKTCLLCRFTDNEFHSSHISTIGVDFKMKTIEVDGIKVRIQIWDTAGQERYQTITKQYYRRAQGIFLVYDISSERSYQHIMKWVSDVDEYAPEGVQKILIGNKADEEQKRQVGREQGQQLAKEYGMDFYETSACTNLNIKESFTRLTELVLQAHRKELEGLRMRASNELALAELEEEEGK*
Rab18	Q9NP72	M1	V185	23292	21080.95	22585	pET28A-TEV	MGSSHHHHHHSSGENLYFQGHMDEDVLTTLKILIIGESGVGKSSLLLRFTDDTFDPELAATIGVDFKVKTISVDGNKAKLAIWDTAGQERFRTLTPSYYRGAQGVILVYDVTRRDTFVKLDNWLNELETYCTRNDIVNMLVGNKIDKENREVDRNEGLKFARKHSMLFIEASAKTCDGVQCAFEELVEKIIQTPGLWESENQNKGV*
Rab20	Q9NX57	M1	V217	26857	24646.15	23170	pET28A-TEV	MGSSHHHHHHSSGENLYFQGHMRKPDSKIVLLGDMNVGKTSLLQRYMERRFPDTVSTVGGAFYLKQWRSYNISIWDTAGREQFHGLGSMYCRGAAAIILTYDVNHRQSLVELEDRFLGLTDTASKDCLFAIVGNKVDLTEEGALAGQEKEECSPNMDAGDRVSPRAPKQVQLEDAVALYKKILKYKMLDEQDVPAAEQMCFETSAKTGYNVDLLFETLFDLVVPMILQQRAERPSHTV*
Rab22A	Q9UL26	M1	L173	21959	19748.57	24075	pET28A-TEV	MGSSHHHHHHSSGENLYFQGHMALRELKVCLLGDTGVGKSSIVWRFVEDSFDPNINPTIGASFMTKTVQYQNELHKFLIWDTAGQERFRALAPMYYRGSAAAIIVYDITKEETFSTLKNWVKELRQHGPPNIVVAIAGNKCDLIDVREVMERDAKDYADSIHAIFVETSAKNAININELFIEISRRIPSTDANL*
Rab24	Q969Q5	M1	D188	23753	21542.30	26025	pET28A-TEV	MGSSHHHHHHSSGENLYFQGHMSGQRVDVKVVMLGKEYVGKTSLVERYVHDRFLVGPYQNTIGAAFVAKVMSVGDRTVTLGIWDTAGSERYEAMSRIYYRGAKAAIVCYDLTDSSSFERAKFWVKELRSLEEGCQIYLCGTKSDLLEEDRRRRRVDFHDVQDYADNIKAQLFETSSKTGQSVDELFQKVAEDYVSVAAFQVMTEDKGVD*
Rab28	P51157	M1	V194	24228	22017.07	20065	pET28A-TEV	MGSSHHHHHHSSGENLYFQGHMSDSEEESQDRQLKIVVLGDGASGKTSLTTCFAQETFGKQYKQTIGLDFFLRRITLPGNLNVTLQIWDIGGQTIGGKMLDKYIYGAQGVLLVYDITNYQSFENLEDWYTVVKKVSEESETQPLVALVGNKIDLEHMRTIKPEKHLRFCQENGFSSHFVSAKTGDSVFLCFQKVAAEILGIKLNKAEIEQSQRVV
Rab29	O14966	G2	S185	23558	21346	35075	pET28A-TEV	MGSSHHHHHHSSGENLYFQGHMGSRDHLFKVLVVGDAAVGKTSLVQRYSQDSFSKHYKSTVGVDFALKVLQWSDYEIVRLQLWDIAGQERFTSMTRLYYRDASACVIMFDVTNATTFSNSQRWKQDLDSKLTLPNGEPVPCLLLANKCDLSPWAVSRDQIDRFSKENGFTGWTETSVKENKNINEAMRVLIEKMMRNSTEDIMSLS*
Rab32	Q13637	A2	F199	24400	22189.21	28085	pET28A-TEV	MGSSHHHHHHSSGENLYFQGHMAGGGAGDPGLGAAAAPAPETREHLFKVLVIGELGVGKTSIIKRYVHQLFSQHYRATIGVDFALKVLNWDSRTLVRLQLWDIAGQERFGNMTRVYYKEAVGAFVVFDISRSSTFEAVLKWKSDLDSKVHLPNGSPIPAVLLANKCDQNKDSSQSPSQVDQFCKEHGFAGWFETSAKDNINIEEAARFLVEKILVNHQSF*
Rab33A	Q14088	V32	A229	25184	22973.65	17335	pET28A-TEV	MGSSHHHHHHSSGENLYFQGHMVQIRIFKIIVIGDSNVGKTCLTFRFCGGTFPDKTEATIGVDFREKTVEIEGEKIKVQVWDTAGQERFRKSMVEHYYRNVHAVVFVYDVTKMTSFTNLKMWIQECNGHAVPPLVPKVLVGNKCDLREQIQVPSNLALKFADAHNMLLFETSAKDPKESQNVESIFMCLACRLKAQKSLLYRDAERQQGKVQKLEFPQEA*
Rab33B	Q9H082	A29	Q209	23316	21105.27	17210	pET28A-TEV	MGSSHHHHHHSSGENLYFQGHMARSRIFKIIVIGDSNVGKTCLTYRFCAGRFPDRTEATIGVDFRERAVEIDGERIKIQLWDTAGQERFRKSMVQHYYRNVHAVVFVYDMTNMASFHSLPSWIEECKQHLLANDIPRILVGNKCDLRSAIQVPTDLAQKFADTHSMPLFETSAKNPNDNDHVEAIFMTLAHKLKSHKPLMLSQ*
Rab34	Q9BZG1	M1	V237	29013	26801.87	24325	pET28A-TEV	MGSSHHHHHHSSGENLYFQGHMNILAPVRRDRVLAELPQCLRKEAALHGHKDFHPRVTCACQEHRTGTVGFKISKVIVVGDLSVGKTCLINRFCKDTFDKNYKATIGVDFEMERFEVLGIPFSLQLWDTAGQERFKCIASTYYRGAQAIIIVFNLNDVASLEHTKQWLADALKENDPSSVLLFLVGSKKDLSTPAQYALMEKDALQVAQEMKAEYWAVSSLTGENVREFFFRVAALTFEANVLAELEKSGARRIGDVV*
Rab35	Q15286	M1	Q180	22915	20704.46	20065	pET28A-TEV	MGSSHHHHHHSSGENLYFQGHMARDYDHLFKLLIIGDSGVGKSSLLLRFADNTFSGSYITTIGVDFKIRTVEINGEKVKLQIWDTAGQERFRTITSTYYRGTHGVIVVYDVTSAESFVNVKRWLHEINQNCDDVCRILVGNKNDDPERKVVETEDAYKFAGQMGIQLFETSAKENVNVEEMFNCITELVLRAKKDNLAKQQ*
Rab38	P57729	M1	S204	25481	23269.81	29700	pET28A-TEV	MGSSHHHHHHSSGENLYFQGHMQAPHKEHLYKLLVIGDLGVGKTSIIKRYVHQNFSSHYRATIGVDFALKVLHWDPETVVRLQLWDIAGQERFGNMTRVYYREAMGAFIVFDVTRPATFEAVAKWKNDLDSKLSLPNGKPVSVVLLANKCDQGKDVLMNNGLKMDQFCKEHGFVGWFETSAKENINIDEASRCLVKHILANECDLMESIEPDVVKPHLTSTKVAS*
Rab39A	Q14964	M1	V198	25268	23057.44	31190	pET28A-TEV	MGSSHHHHHHSSGENLYFQGHMETIWIYQFRLIVIGDSTVGKSCLLHRFTQGRFPGLRSPACDPTVGVDFFSRLLEIEPGKRIKLQLWDTAGQERFRSITRSYYRNSVGGFLVFDITNRRSFEHVKDWLEEAKMYVQPFRIVFLLVGHKCDLASQRQVTREEAEKLSADCGMKYIETSAKDATNVEESFTILTRDIYELIKKGEICIQDGWEGVKSGFV*
Rab39B	Q96DA2	M1	V194	24874	22662.87	32555	pET28A-TEV	MGSSHHHHHHSSGENLYFQGHMEAIWLYQFRLIVIGDSTVGKSCLIRRFTEGRFAQVSDPTVGVDFFSRLVEIEPGKRIKLQIWDTAGQERFRSITRAYYRNSVGGLLLFDITNRRSFQNVHEWLEETKVHVQPYQIVFVLVGHKCDLDTQRQVTRHEAEKLAAAYGMKYIETSARDAINVEKAFTDLTRDIYELVKRGEITIQEGWEGVKSGFV*
Rab43	Q86YS6	G9	L190	23200	20988.76	20065	pET28A-TEV	MGSSHHHHHHSSGENLYFQGHMGDPDEQYDFLFKLVLVGDASVGKTCVVQRFKTGAFSERQGSTIGVDFTMKTLEIQGKRVKLQIWDTAGQERFRTITQSYYRSANGAILAYDITKRSSFLSVPHWIEDVRKYAGSNIVQLLIGNKSDLSELREVSLAEAQSLAEHYDILCAIETSAKDSSNVEEAFLRVATELIMRHGGPLFSEKS*
Rab44	Q7Z6P3	P830	V1008	22542	20331.23	18700	pET28A-TEV	MGSSHHHHHHSSGENLYFQGHMPDYLFHVIFLGDSNVGKTSFLHLLHQNSFATGLTATVGVDFRVKTLLVDNKCFVLQLWDTAGQERYHSMTRQLLRKADGVVLMYDITSQESFAHVRYWLDCLQDAGSDGVVILLLGNKMDCEEERQVSVEAGQQLAQELGVYFGECSAALGHNILEPVVNLARSLRMQEEGLKDSLVKV*
Rab46	Q9BSW2	A541	V720	23093	20881.68	18575	pET28A-TEV	MGSSHHHHHHSSGENLYFQGHMAPDRLFKIVFVGNSAVGKTSFLRRFCEDRFSPGMAATVGIDYRVKTLNVDNSQVALQLWDTAGQERYRCITQQFFRKADGVIVMYDLTDKQSFLSVRRWLSSVEEAVGDRVPVLLLGNKLDNEKEREVPRGLGEQLATENNLIFYECSAYSGHNTKESLLHLARFLKEQEDTVREDTIQV*
