## Supplementary material for "Selectivity profiles and substrate recognition of Rab phosphorylating kinases": Table S2

### Sheet: KinasesPhosphatase
Name	Uniprot ID	N-terminus	C-terminus	MW (Da)	MW (Da)(cleaved)	ε (cleaved)	Plasmid	Protein Sequence
Phosphatase
PPM1HA	Q9ULR3	W76	S514	48607	S514		pFB-6HZB	MGHHHHHHSSGVDNKFNKERRRARREIRHLPNLNREQRRAFIRSLRDDPSQSANLLAEAKKLNDAQPKGTENLYFQSWATGYAEVINAGKSTHNEDQASCEVLTVKKKAGAVTSTPNRNSSKRRSSLPNGEGLQLKENSESEGVSCHYWSLFDGHAGSGAAVVASRLLQHHITEQLQDIVDILKNSAVLPPTCLGEEPENTPANSRTLTRAASLRGGVGAPGSPSTPPTRFFTEKKIPHECLVIGALESAFKEMDLQIERERSSYNISGGCTALIVICLLGKLYVANAGDSRAIIIRNGEIIPMSSEFTPETERQRLQYLAFMQPHLLGNEFTHLEFPRRVQRKELGKKMLYRDFNMTGWAYKTIEDEDLKFPLIYGEGKKARVMATIGVTRGLGDHDL…
Kinases
TBK1	Q9UHD2	Q2	T657	75734.9			pFB-6HZB	MGHHHHHHSSGVDNKFNKERRRARREIRHLPNLNREQRRAFIRSLRDDPSQSANLLAEAKKLNDAQPKGTENLYFQSMQSTSNHLWLLSDILGQGATANVFRGRHKKTGDLFAIKVFNNISFLRPVDVQMREFEVLKKLNHKNIVKLFAIEEETTTRHKVLIMEFCPCGSLYTVLEEPSNAYGLPESEFLIVLRDVVGGMNHLRENGIVHRDIKPGNIMRVIGEDGQSVYKLTDFGAARELEDDEQFVSLYGTEEYLHPDMYERAVLRKDHQKKYGATVDLWSIGVTFYHAATGSLPFRPFEGPRRNKEVMYKIITGKPSGAISGVQKAENGPIDWSGDMPVSCSLSRGLQVLLTPVLANILEADQEKCWGFDQFFAETSDILHRMVIHVFSLQQMTAH…
p-LRRK1	Q38SD2	A21	R2015	223254			pFB-6HZB	MGHHHHHHSSGVDNKFNKERRRARREIRHLPNLNREQRRAFIRSLRDDPSQSANLLAEAKKLNDAQPKGTENLYFQSAVCPERAMETLNGAGDTGGKPSTRGGDPAARSRRTEGIRAAYRRGDRGGARDLLEEACDQCASQLEKGQLLSIPAAYGDLEMVRYLLSKRLVELPTEPTDDNPAVVAAYFGHTAVVQELLESLPGPCSPQRLLNWMLALACQRGHLGVVKLLVLTHGADPESYAVRKNEFPVIVRLPLYAAIKSGNEDIAIFLLRHGAYFCSYILLDSPDPSKHLLRKYFIEASPLPSSYPGKTALRVKWSHLRLPWVDLDWLIDISCQITELDLSANCLATLPSVIPWGLINLRKLNLSDNHLGELPGVQSSDEIICSRLLEIDISSNKLS…
LRRK2RCKW	Q5S007	K1327	E2527	136812			pFB-6HZB	MGHHHHHHSSGVDNKFNKERRRARREIRHLPNLNREQRRAFIRSLRDDPSQSANLLAEAKKLNDAQPKGTENLYFQSMKKAVPYNRMKLMIVGNTGSGKTTLLQQLMKTKKSDLGMQSATVGIDVKDWPIQIRDKRKRDLVLNVWDFAGREEFYSTHPHFMTQRALYLAVYDLSKGQAEVDAMKPWLFNIKARASSSPVILVGTHLDVSDEKQRKACMSKITKELLNKRGFPAIRDYHFVNATEESDALAKLRKTIINESLNFKIRDQLVVGQLIPDCYVELEKIILSERKNVPIEFPVIDRKRLLQLVRENQLQLDENELPHAVHFLNESGVLLHFQDPALQLSDLYFVEPKWLCKIMAQILTVKVEGCPKHPKGIISRRDVEKFLSKKRKFPKNYMS…
MST1	Q13043	M1	E311	35607			pNIC28-BSA4	MHHHHHHSSGVDLGTENLYFQSMETVQLRNPPRRQLKKLDEDSLTKQPEEVFDVLEKLGEGSYGSVYKAIHKETGQIVAIKQVPVESDLQEIIKEISIMQQCDSPHVVKYYGSYFKNTDLWIVMEYCGAGSVSDIIRLRNKTLTEDEIATILQSTLKGLEYLHFMRKIHRDIKAGNILLNTEGHAKLADFGVAGQLTDTMAKRNTVIGTPFWMAPEVIQEIGYNCVADIWSLGITAIEMAEGKPPYADIHPMRAIFMIPTNPPPTFRKPELWSDNFTDFVKQCLVKSPEQRATATQLLQHPFVRSAKGVSILRDLINEAMDVKLKRQESQQREEG
DYRK1A	Q13627	S127	E485	41937.5			pEXP17	MHHHHHHSSGVDLGTENLYFQSMSSHKKERKVYNDGYDDDNYDYIVKNGEKWMDRYEIDSLIGKGSFGQVVKAYDRVEQEWVAIKIIKNKKAFLNQAQIEVRLLELMNKHDTEMKYYIVHLKRHFMFRNHLCLVFEMLSYNLYDLLRNTNFRGVSLNLTRKFAQQMCTALLFLATPELSIIHCDLKPENILLCNPKRSAIKIVDFGSSCQLGQRIYQYIQSRFYRSPEVLLGMPYDLAIDMWSLGCILVEMHTGEPLFSGANEVDQMNKIVEVLGIPPAHILDQAPKARKFFEKLPDGTWNLKKTKDGKREYKPPGTRKLHNILGVETGGPGGRRAGESGHTVADYLKFKDLILRMLDYDPKTRIQPYYALQHSFFKKTADE
